# Population structure, biogeography and transmissibility of *Mycobacterium tuberculosis*

**DOI:** 10.1101/2020.09.29.293274

**Authors:** Luca Freschi, Roger Vargas, Ashek Hussain, S M Mostofa Kamal, Alena Skrahina, Sabira Tahseen, Nazir Ismail, Anna Barbova, Stefan Niemann, Daniela Maria Cirillo, Anna S Dean, Matteo Zignol, Maha Reda Farhat

**Affiliations:** Department of Biomedical Informatics, Harvard Medical School, Boston, MA, USA; Department of Systems Biology, Harvard Medical School, Boston, MA, USA; Pulmonary and Critical Care Medicine, Massachusetts General Hospital, Boston, MA, USA; Directorate General of Health Services, Ministry of Health and Family Welfare, Dhaka, Bangladesh; Department of Pathology and Microbiology, National Institute of Diseases of the Chest and Hospital, Dhaka, Bangladesh; Republican Scientific and Practical Centre for Pulmonology and Tuberculosis, Minsk, Belarus; National Reference Laboratory, National Tuberculosis Control Programme, Islamabad, Pakistan; National Institute for Communicable Diseases, Sandringham, South Africa; Department of Medical Microbiology, University of Pretoria, Pretoria, South Africa; Central Reference Laboratory on Tuberculosis Microbiological Diagnostics, Ministry of Health, Kiev, Ukraine; Molecular and Experimental Mycobacteriology, Borstel Research Centre, Borstel, Germany; Emerging Bacterial Pathogens Unit, IRCCS San Raffaele Scientific Institute, Milan, Italy; Global Tuberculosis Programme, World Health Organization, Geneva, Switzerland

## Abstract

*Mycobacterium tuberculosis* is a clonal pathogen proposed to have co-evolved with its human host for millennia, yet our understanding of its genomic diversity and biogeography remains incomplete. Here we use a combination of phylogenetics and dimensionality reduction to reevaluate the population structure of *M. tuberculosis*, providing the first in-depth analysis of the ancient East African Indian Lineage 1 and the modern Central Asian Lineage 3 and expanding our understanding of Lineages 2 and 4. We assess sub-lineages using genomic sequences from 4,939 pan-susceptible strains and find 30 new genetically distinct clades that we validate in a dataset of 4,645 independent isolates. We characterize sub-lineage geographic distributions and demonstrate a consistent geographically restricted and unrestricted pattern for 20 groups, including three groups of Lineage 1. We assess the transmissibility of the four major lineages by examining the distribution of terminal branch lengths across the *M. tuberculosis* phylogeny and identify evidence supporting higher transmissibility in Lineages 2 and 4 than 3 and 1 on a global scale. We define a robust expanded barcode of 95 single nucleotide substitutions (SNS) that allows for the rapid identification of 69 *Mtb* sub-lineages and 26 additional internal groups. Our results paint a higher resolution picture of the *Mtb* phylogeny and biogeography.
