## Supplementary File 2 for "Population structure, biogeography and transmissibility of *Mycobacterium tuberculosis*"

### Sheet: lineage1
node	n_desc	lineage	coll	New	Recent	Internal	Notes	fst	support
564	all	1	1
564	380	1.1	1.1					0.23	100
564	184	1.2	1.2					0.23	100
13	110	1.2.2	1.2.2					0.45	96
13	74	1.2.1	1.2.1					0.45	96
87	67	1.2.2.1	1.2.2	Y	Y			0.41	100
87	43	1.2.2.2	1.2.2	Y	Y			0.41	100
14	63	1.2.1.1	1.2.1	Y				0.51	100
14	11	1.2.1.2	1.2.1	Y	Y			0.51	100
15	52	1.2.1.1.1	1.2.1	Y	Y			0.34	100
15	11	1.2.1.1.2	1.2.1	Y	Y			0.34	100
12	211	1.1.2	1.1.2		Y			0.37	99
12	169	1.1.1	1.1.1+1.1.3					0.37	99
11	37	1.1.1.1	1.1.1					0.45	100
11	132	1.1.1.2	1.1.3		Y			0.45	100
436	91	1.1.1.2.i1	1.1.3	Y		Y		0.47	100
10	32	1.1.1.1.1	1.1.1.1		Y			0.43	100
10	5	1.1.1.1.2	1.1.1	Y	Y			0.43	100
				8	9	1
			New and recent:		6

### Sheet: lineage2
node	n_desc	lineage	coll	shitikov	New	Recent	Internal	Notes	fst	support
2	all	2	2	2
2	3	2.1	2.1	proto_beijing		Y			0.45	100
2	561	2.2	2.2						0.45	100
3	17	2.2.2	2.2.2	asia_ancestral_1		Y			0.5	100
3	544	2.2.1	2.2.1						0.5	100
21	6	2.2.1.2	2.2.1		Y	Y			0.57	100
21	537	2.2.1.1	2.2.1						0.57	100
22	532	2.2.1.1.1	2.2.1			Y			0.37	100
22	5	2.2.1.1.2	2.2.1	asia_ancestral_2		Y			0.37	100
26	9	2.2.1.1.1.i1	2.2.1		Y		Y		0.46	100
288	29	2.2.1.1.1.i2	2.2.1		Y		Y		0.44	100
288	150	2.2.1.1.1.i3	2.2.1	central_asia			Y		0.44	100
					3	5	3

### Sheet: lineage3
node	n_desc	lineage	coll	New	Recent	Internal	Notes	fst	support
859	all	3
859	848	3.1	3	Y				0.34	100
859	11	3.2	3	Y				0.34	100
848	6	3.2.1	3	Y	Y			0.64	100
848	5	3.2.2	3	Y	Y			0.64	100
2	810	3.1.1	3	Y	Y			0.53	100
2	38	3.1.2	3	Y	Y			0.53	100
317	74	3.1.1.i2	3.1.2			Y		0.38	100
391	214	3.1.1.i1	3.1.1			Y		0.48	100
				6	4	2

### Sheet: lineage4
node	n_desc	lineage	coll	New	Recent	Internal_recent	fst	support
27	all	4	4
27	866	4.1	4.1		Y		0.3206	100
27	2076	4.2					0.3206	100
26	135	4.2.2	4.2				0.4	100
26	1941	4.2.1					0.4	100
25	811	4.2.1.1					0.34	100
25	1130	4.2.1.2					0.34	100
23	82	4.2.1.1.2	4.5		Y		0.39	100
23	727	4.2.1.1.1					0.39	100
22	122	4.2.1.1.1.2	4.6				0.33	100
22	605	4.2.1.1.1.1					0.33	100
21	598	4.2.1.1.1.1.1					0.56	100
21	7	4.2.1.1.1.1.2		Y	Y		0.56	100
20	593	4.2.1.1.1.1.1.1			Y		0.63	100
20	5	4.2.1.1.1.1.1.2		Y			0.63	100
17	422	4.2.1.1.1.1.1.1.i1	4.8			Y	0.38	100
17	106	4.2.1.1.1.1.1.1.i2	4.9			Y	0.38	100
29	489	4.1.i1.1	4.1.2				0.41	100
30	453	4.1.i1.1.1		Y			0.62	100
30	36	4.1.i1.1.2		Y		Y	0.62	100
31	432	4.1.i1.1.1.1				Y	0.55	100
31	21	4.1.i1.1.1.2		Y		Y	0.55	100
29	350	4.1.i1.2	4.1.1				0.41	100
518	337	4.1.i1.2.1				Y	0.35	100
518	13	4.1.i1.2.2		Y		Y	0.35	100
867	17	4.1.i2.1		Y		Y	0.57	100
867	10	4.1.i2.2		Y		Y	0.57	100
900	73	4.2.2.1	4.2.2		Y		0.37	100
900	62	4.2.2.2	4.2.1				0.37	100
973	35	4.2.2.2.1		Y	Y		0.53	100
973	27	4.2.2.2.2		Y	Y		0.53	100
1034	1001	4.2.1.2.1	4.3				0.47	100
1034	129	4.2.1.2.2	4.4				0.47	100
2035	108	4.2.1.2.2.1	4.4.1				0.61	100
2035	21	4.2.1.2.2.2	4.4.2		Y		0.61	100
2056	96	4.2.1.2.2.1.1			Y		0.49	100
2056	12	4.2.1.2.2.1.2			Y		0.49	100
1035	988	4.2.1.2.1.1			Y		0.61	100
1035	13	4.2.1.2.1.2		Y	Y		0.61	100
1038	126	4.2.1.2.1.1.i1	4.3.2			Y	0.49	100
1039	17	4.2.1.2.1.1.i2	4.3.1			Y	0.41	77
1040	663	4.2.1.2.1.1.i3	4.3.4				0.46	100
1219	582	4.2.1.2.1.1.i3.1	4.3.4.2	Y		Y	0.36	100
1219	78	4.2.1.2.1.1.i3.2	4.3.4.1	Y		Y	0.36	100
1040	177	4.2.1.2.1.1.i4	4.3.3				0.46	100
1041	158	4.2.1.2.1.1.i4.1				Y	0.46	100
1041	19	4.2.1.2.1.1.i4.2				Y	0.46	100
2245	64	4.2.1.1.1.2.1	4.6.2				0.37	100
2246	59	4.2.1.1.1.2.1.1		Y			0.61	100
2246	5	4.2.1.1.1.2.1.2		Y	Y		0.61	100
2251	54	4.2.1.1.1.2.1.1.1		Y			0.49	100
2251	5	4.2.1.1.1.2.1.1.2		Y	Y		0.49	100
2252	50	4.2.1.1.1.2.1.1.1.1	4.6.2.2				0.73	100
2252	4	4.2.1.1.1.2.1.1.1.2	4.6.2.1				0.73	100
2253	29	4.2.1.1.1.2.1.1.1.1.1		Y	Y		0.4	100
2253	21	4.2.1.1.1.2.1.1.1.1.2		Y	Y		0.4	100
2245	58	4.2.1.1.1.2.2					0.37	100
2309	42	4.2.1.1.1.2.2.1		Y			0.6	100
2309	16	4.2.1.1.1.2.2.2		Y	Y		0.6	100
2310	36	4.2.1.1.1.2.2.1.1	4.6.1				0.39	100
2310	6	4.2.1.1.1.2.2.1.2		Y	Y		0.39	100
2311	30	4.2.1.1.1.2.2.1.1.1		Y			0.38	100
2311	6	4.2.1.1.1.2.2.1.1.2		Y			0.38	100
2317	21	4.2.1.1.1.2.2.1.1.1.1	4.6.1.1		Y		0.46	100
2317	9	4.2.1.1.1.2.2.1.1.1.2	4.6.1.2		Y		0.46	100
				24	20	15
				New and recent:		10
