## Supplementary File 3 for "Population structure, biogeography and transmissibility of *Mycobacterium tuberculosis*"

### Sheet: snp_scheme_freschi_experimental
#lineage	position	allele_change
3.1.1	635139	G/C
3	342873	C/T
3.2.2	16727	G/A
3.2	63850	T/C
3.1	4044872	G/A
3.1.1.i2	1914217	C/A
3.1.1.i1	4272744	G/A
3.2.1	352268	C/T
3.1.2	17842	G/C
4.2.1.1.1.2.1.1.1	4260742	G/A
4.2.1.1.1.1.1.2	1797555	G/A
4.1.i1.1	3147742	A/G
4.2.1.1.1.2.2.1.1.1.1	1177446	T/C
4.2.2.2.1	1429038	A/C
4.2.1.1.1.2	18091	G/A
4.2.2.1	353766	T/C
4.2.2.2	783601	A/C
4.2.1.1.1.2.1.1.1.1.2	126249	C/A
4.2.1.1.1.2.1.1.2	2426317	G/A
4.2.1.2.2.1.2	342201	C/G
4.2.1.1.1.2.2.1.2	2069304	C/G
4.2.1.1.1.1.2	801009	A/G
4.2.1.1.1.2.2.1.1.2	1555297	G/A
4.2.1.1.1.2.1.1.1.1.1	1104308	A/G
4.2.1.2.2.2	45073	G/A
4.2.1.1.1.2.1.1	1308161	C/T
4.1.i1.1.1	917905	C/A
4.2.1.2.1.1.i4.1	1762615	C/T
4.2.1.2.2	4238963	C/T
4.2.1.1.1.2.2	4215467	G/A
4.1.i2.1	354157	C/T
4.1.i1.2	501615	C/G
4.2.1.2.2.1.1	355181	G/A
4.2.1.1.1.2.1.2	24035	G/A
4.2.1.2.1.1	2621058	G/A
4.2.1.2.1.1.i4	2077253	G/A
4.2.1.1.1.1.1.1.i1	1130526	G/A
4.2.1.1.1.2.2.1	4155050	G/A
4.1.i1.1.2	2847994	G/A
4.1.i1.1.1.2	17225	C/G
4.2.1.1.1.2.1	1886982	C/T
4.2.1.2.1.1.i3.1	784440	G/T
4.1.i1.2.2	1672360	C/G
4.2.1.1.1.2.2.1.1.1.2	1098698	C/G
4.2.1.1.1.2.1.1.1.1	118469	G/A
4.1.i1.2.1	1580680	C/T
4.2.1.1.1.2.2.2	346486	C/T
4.2.1.2.1.1.i1	3414791	G/C
4.2.2	1237536	C/G
4.1	62657	G/A
4.2.1.2.1.1.i3.2	2316912	G/A
4.2.2.2.2	870187	C/T
4.2.1.2.1.1.i3	790180	A/G
4.1.i1.1.1.1	1396311	G/T
4.1.i2.2	64325	G/A
4.2.1.2.1.2	1063250	A/G
4.2.1.2.1.1.i4.2	2858835	G/A
4.2.1.1.1.2.1.1.1.2	324	C/G
4.2.1.2.1.1.i2	488778	C/T
4.2.1.1.2	4152890	G/A
4.2.1.1.1.2.2.1.1.1	435708	G/A
4.2.1.2.2.1	2905505	G/A
1.2.2.1	61842	T/C
1.2.1	1136017	A/G
1.1.1.2	15177	C/G
1.2.1.1.2	405404	C/T
1.2.1.2	4237703	A/G
1.1.1.1.1	784450	C/T
1.1.1.1	529363	C/T
1.1	2989683	C/T
1.2.2	2763624	G/A
1.1.2	1831531	G/A
1.2.1.1.1	2737201	A/C
1.2.1.1	16526	C/T
1.2.2.2	1237815	G/A
1.1.1.1.2	1167274	C/T
1	64028	C/T
1.1.1.2.i1	3389975	T/C
2.1	3309880	G/A
2.2.1.1	441823	C/T
2.2.1	2078246	C/G
2.2.2	15890	G/A
2	282892	C/T
2.2.1.1.1.i1	2556078	G/A
2.2.1.1.1.i2	1136007	G/A
2.2.1.2	649844	C/T
2.2.1.1.1.i3	4238675	C/T
2.2.1.1.1	1924008	G/A
2.2	3628520	G/A
2.2.1.1.2	4153340	G/A
4.2.1.1.1.1.1.1.i2**	1759252	G/T
4**	931123	T/C
5	1799921	C/A
6	1816587	C/G
7	1137518	G/A
