## Supplementary File 6 for "Population structure, biogeography and transmissibility of *Mycobacterium tuberculosis*"

NC_000962.3	491	7270
NC_000962.3	7273	7276
NC_000962.3	7277	7282
NC_000962.3	7284	7289
NC_000962.3	7291	7295
NC_000962.3	7296	9818
NC_000962.3	9822	9822
NC_000962.3	9824	9829
NC_000962.3	33582	33794
NC_000962.3	105324	106715
NC_000962.3	131382	132872
NC_000962.3	149533	150996
NC_000962.3	156577	157599
NC_000962.3	177543	179309
NC_000962.3	179319	180896
NC_000962.3	187433	188839
NC_000962.3	188931	190439
NC_000962.3	307877	309547
NC_000962.3	333437	336310
NC_000962.3	336560	339073
NC_000962.3	339364	340974
NC_000962.3	349624	349932
NC_000962.3	349935	351476
NC_000962.3	361334	363109
NC_000962.3	366150	372764
NC_000962.3	372820	375711
NC_000962.3	399535	400050
NC_000962.3	408633	409172
NC_000962.3	409362	410801
NC_000962.3	410837	414237
NC_000962.3	424269	424694
NC_000962.3	424777	434679
NC_000962.3	466673	467407
NC_000962.3	467460	468004
NC_000962.3	530751	532214
NC_000962.3	543174	544730
NC_000962.3	622793	624577
NC_000962.3	671996	675916
NC_000962.3	759807	763325
NC_000962.3	781560	781934
NC_000962.3	832537	832851
NC_000962.3	832981	833508
NC_000962.3	835701	838052
NC_000962.3	838451	840856
NC_000962.3	846159	847913
NC_000962.3	848103	850040
NC_000962.3	850345	850530
NC_000962.3	889072	890333
NC_000962.3	890388	891482
NC_000962.3	924951	927610
NC_000962.3	927837	930485
NC_000962.3	947315	947647
NC_000962.3	968424	970244
NC_000962.3	976872	978203
NC_000962.3	1020058	1021329
NC_000962.3	1021344	1021643
NC_000962.3	1025497	1026816
NC_000962.3	1027685	1029337
NC_000962.3	1090373	1093144
NC_000962.3	1093361	1094356
NC_000962.3	1095078	1096451
NC_000962.3	1158922	1159311
NC_000962.3	1159379	1160065
NC_000962.3	1160099	1160437
NC_000962.3	1161297	1162472
NC_000962.3	1162549	1163376
NC_000962.3	1164572	1165499
NC_000962.3	1169423	1170670
NC_000962.3	1176933	1177247
NC_000962.3	1188421	1190424
NC_000962.3	1190757	1192148
NC_000962.3	1211560	1213863
NC_000962.3	1214513	1215136
NC_000962.3	1216469	1219030
NC_000962.3	1262272	1264128
NC_000962.3	1277893	1278300
NC_000962.3	1298764	1299804
NC_000962.3	1299822	1300124
NC_000962.3	1301755	1302681
NC_000962.3	1339003	1339302
NC_000962.3	1339349	1340524
NC_000962.3	1341358	1342605
NC_000962.3	1357293	1357625
NC_000962.3	1384989	1386677
NC_000962.3	1416180	1417346
NC_000962.3	1468171	1469505
NC_000962.3	1471852	1476795
NC_000962.3	1488154	1489965
NC_000962.3	1532443	1533633
NC_000962.3	1541994	1543255
NC_000962.3	1561464	1563388
NC_000962.3	1572127	1573857
NC_000962.3	1586209	1587765
NC_000962.3	1606386	1607972
NC_000962.3	1618209	1619684
NC_000962.3	1630638	1634627
NC_000962.3	1636004	1638229
NC_000962.3	1655609	1656721
NC_000962.3	1673299	1674182
NC_000962.3	1674202	1675011
NC_000962.3	1751297	1753333
NC_000962.3	1779314	1779724
NC_000962.3	1779930	1782064
NC_000962.3	1782072	1782584
NC_000962.3	1782758	1783228
NC_000962.3	1783309	1783892
NC_000962.3	1783906	1784301
NC_000962.3	1784497	1786528
NC_000962.3	1786584	1788505
NC_000962.3	1792399	1793739
NC_000962.3	1855764	1856696
NC_000962.3	1862347	1865382
NC_000962.3	1917940	1918746
NC_000962.3	1931497	1932654
NC_000962.3	1932694	1933878
NC_000962.3	1981614	1984775
NC_000962.3	1987135	1988396
NC_000962.3	1995542	1996803
NC_000962.3	1998532	1998747
NC_000962.3	2000614	2002470
NC_000962.3	2006635	2006946
NC_000962.3	2025301	2026398
NC_000962.3	2026477	2026776
NC_000962.3	2026790	2027971
NC_000962.3	2028425	2029477
NC_000962.3	2029904	2030203
NC_000962.3	2039453	2041420
NC_000962.3	2042001	2043272
NC_000962.3	2043384	2044775
NC_000962.3	2044923	2046842
NC_000962.3	2048072	2048371
NC_000962.3	2048398	2049597
NC_000962.3	2049921	2051150
NC_000962.3	2051282	2052688
NC_000962.3	2061178	2062674
NC_000962.3	2087971	2089518
NC_000962.3	2101650	2103041
NC_000962.3	2153889	2156111
NC_000962.3	2162932	2167311
NC_000962.3	2167649	2170612
NC_000962.3	2226244	2227920
NC_000962.3	2260056	2261079
NC_000962.3	2288681	2289281
NC_000962.3	2364856	2366117
NC_000962.3	2367359	2367655
NC_000962.3	2367711	2368442
NC_000962.3	2381071	2382492
NC_000962.3	2387202	2387972
NC_000962.3	2423240	2424838
NC_000962.3	2430159	2431145
NC_000962.3	2439282	2439947
NC_000962.3	2516786	2517694
NC_000962.3	2518115	2519365
NC_000962.3	2520742	2522163
NC_000962.3	2550065	2551326
NC_000962.3	2558044	2559249
NC_000962.3	2600731	2601879
NC_000962.3	2617667	2618908
NC_000962.3	2632923	2634098
NC_000962.3	2634528	2635592
NC_000962.3	2635628	2636889
NC_000962.3	2637688	2639535
NC_000962.3	2651753	2651938
NC_000962.3	2692799	2693884
NC_000962.3	2705762	2706736
NC_000962.3	2720776	2721777
NC_000962.3	2725570	2726087
NC_000962.3	2726193	2726780
NC_000962.3	2727336	2727920
NC_000962.3	2727967	2728266
NC_000962.3	2784657	2785918
NC_000962.3	2795301	2797385
NC_000962.3	2801254	2806236
NC_000962.3	2828556	2829803
NC_000962.3	2835785	2837263
NC_000962.3	2921551	2923182
NC_000962.3	2935046	2936788
NC_000962.3	2943600	2944985
NC_000962.3	2960105	2962441
NC_000962.3	2970551	2971549
NC_000962.3	2972160	2973421
NC_000962.3	2973795	2975234
NC_000962.3	2975242	2975775
NC_000962.3	2975928	2976554
NC_000962.3	2976586	2976909
NC_000962.3	2976989	2978658
NC_000962.3	2978660	2979309
NC_000962.3	2979691	2980818
NC_000962.3	2982467	2983270
NC_000962.3	3053914	3055491
NC_000962.3	3073680	3074471
NC_000962.3	3076894	3078078
NC_000962.3	3078158	3078985
NC_000962.3	3079309	3080457
NC_000962.3	3100202	3101581
NC_000962.3	3115137	3115538
NC_000962.3	3116818	3118227
NC_000962.3	3120566	3121827
NC_000962.3	3153038	3154630
NC_000962.3	3162268	3164115
NC_000962.3	3194166	3195548
NC_000962.3	3200794	3202020
NC_000962.3	3288464	3290506
NC_000962.3	3313283	3313672
NC_000962.3	3333785	3335164
NC_000962.3	3376939	3378243
NC_000962.3	3379375	3380993
NC_000962.3	3381375	3382622
NC_000962.3	3481451	3482698
NC_000962.3	3489505	3490374
NC_000962.3	3490475	3491651
NC_000962.3	3491807	3492121
NC_000962.3	3501334	3501732
NC_000962.3	3501794	3502936
NC_000962.3	3505362	3506768
NC_000962.3	3510088	3511317
NC_000962.3	3527391	3529163
NC_000962.3	3551281	3552542
NC_000962.3	3552764	3554025
NC_000962.3	3557311	3558345
NC_000962.3	3568400	3568678
NC_000962.3	3644897	3645976
NC_000962.3	3646894	3647808
NC_000962.3	3710433	3711694
NC_000962.3	3711749	3713461
NC_000962.3	3729364	3736935
NC_000962.3	3736984	3738000
NC_000962.3	3738158	3742774
NC_000962.3	3743711	3753184
NC_000962.3	3753765	3754256
NC_000962.3	3754293	3755237
NC_000962.3	3755952	3767102
NC_000962.3	3778568	3780334
NC_000962.3	3795100	3796361
NC_000962.3	3800092	3801463
NC_000962.3	3801653	3803848
NC_000962.3	3842239	3842769
NC_000962.3	3843036	3843734
NC_000962.3	3843885	3844640
NC_000962.3	3844738	3845970
NC_000962.3	3847165	3848805
NC_000962.3	3890830	3892091
NC_000962.3	3894093	3894389
NC_000962.3	3894426	3895607
NC_000962.3	3926569	3930714
NC_000962.3	3931005	3936710
NC_000962.3	3939617	3941761
NC_000962.3	3943812	3944963
NC_000962.3	3945794	3950263
NC_000962.3	3969343	3970563
NC_000962.3	3970705	3972453
NC_000962.3	3978059	3979498
NC_000962.3	3997980	3999638
NC_000962.3	4007330	4008181
NC_000962.3	4031404	4033158
NC_000962.3	4036731	4038050
NC_000962.3	4060648	4061889
NC_000962.3	4061899	4062198
NC_000962.3	4075133	4075480
NC_000962.3	4075865	4076365
NC_000962.3	4076984	4077730
NC_000962.3	4078520	4079749
NC_000962.3	4091233	4091517
NC_000962.3	4093632	4094527
NC_000962.3	4189285	4190232
NC_000962.3	4190284	4190517
NC_000962.3	4196171	4196506
NC_000962.3	4198254	4198469
NC_000962.3	4239863	4243232
NC_000962.3	4243233	4249810
NC_000962.3	4252993	4254327
NC_000962.3	4276571	4278085
NC_000962.3	4301563	4302789
NC_000962.3	4318775	4319266
NC_000962.3	4326004	4327473
NC_000962.3	4350745	4351044
NC_000962.3	4351075	4352181
NC_000962.3	4374484	4375683
NC_000962.3	4375762	4375995
NC_000962.3	4407528	4408202
